# CLICK-enabled analogues reveal pregnenolone interactomes in cancer and immune cells

**DOI:** 10.1101/800649

**Authors:** Sougata Roy, James Sipthorp, Bidesh Mahata, Jhuma Pramanik, Marco L. Hennrich, Anne-Claude Gavin, Steven V. Ley, Sarah A. Teichmann

## Abstract

Pregnenolone (P5) promotes prostate cancer cell growth, and *de novo* synthesis of intratumoural P5 is a potential cause of development of castration-resistance. Immune cells can also synthesize P5 *de novo*. Despite its biological importance, little is known about P5’s mode of actions, which appears to be context-dependent and pleiotropic. A comprehensive proteome-wide spectrum of P5-binding proteins that are involved in its trafficking and functionality remains unknown. Here, we describe an approach that integrates chemical biology for probe synthesis with chemoproteomics to map P5-protein interactions in live prostate cancer cells and murine CD8^+^ T cells. We subsequently identified P5-binding proteins potentially involved in P5-trafficking, and in P5’s non-genomic action that may drive the promotion of castrate-resistance prostate cancer and regulate CD8^+^ T cell function. We envisage that this methodology could be employed for other steroids to map their interactomes directly in a broad range of living cells, tissues and organisms.
