## Supplementary Table 1 for "CLICK-enabled analogues reveal pregnenolone interactomes in cancer and immune cells"

### Sheet: Sheet1
ST1: List of all the 442 P5 binding protiens from LNCaP
Uniprot	Details of Protein
A0A024R4M0	ribosomal protein S9(RPS9)
A0A075B730	epiplakin 1(EPPK1)
A0A087WUX8	apolipoprotein O like(APOOL)
A0A087WW58	selenoprotein I(SELENOI)
A0A087WXB0	secretory carrier membrane protein 1(SCAMP1)
A0A087X054	hypoxia up-regulated 1(HYOU1)
A0A087X2D0	serine and arginine rich splicing factor 3(SRSF3)
A0A0A0MSI0	peroxiredoxin 1(PRDX1)
A0A0A6YYA0	TMED7-TICAM2 readthrough(TMED7-TICAM2)
A0A0B4J2E5	periodic tryptophan protein 2 homolog(LOC102724159)
A0A0C4DFM1	transmembrane 9 superfamily member 4(TM9SF4)
A0A0C4DGH5	cullin associated and neddylation dissociated 1(CAND1)
A0A0D9SFB3	DEAD-box helicase 3, X-linked(DDX3X)
A0A0R4J2E8	matrin 3(MATR3)
A1L0T0	ilvB acetolactate synthase like(ILVBL)
B1AHC9	X-ray repair cross complementing 6(XRCC6)
B1AKQ8	G protein subunit beta 1(GNB1)
B2R4S9	histone cluster 1 H2B family member g(HIST1H2BG)
B4DGU4	catenin beta 1(CTNNB1)
B4DJ81	NADH:ubiquinone oxidoreductase core subunit S1(NDUFS1)
B4DJV2	citrate synthase(CS)
B4DY09	interleukin enhancer binding factor 2(ILF2)
B4E1G1	derlin 1(DERL1)
B5MC98	prolactin regulatory element binding(PREB)
B9A067	inner membrane mitochondrial protein(IMMT)
C9J9K3	ribosomal protein SA(RPSA)
C9JAZ1	metaxin 2(MTX2)
C9JJV6	myeloid associated differentiation marker(MYADM)
C9JPE1	solute carrier family 25 member 20(SLC25A20)
C9JXB8	ribosomal protein L24(RPL24)
D6RAA6	transmembrane protein 33(TMEM33)
D6RAN4	ribosomal protein L9(RPL9)
D6RCD0	hydroxysteroid 17-beta dehydrogenase 11(HSD17B11)
D6RE10	ELOVL fatty acid elongase 7(ELOVL7)
D6RFH4	cytochrome b5 type B(CYB5B)
E5RI99	ribosomal protein L30(RPL30)
E7EPB3	ribosomal protein L14(RPL14)
E7EPM6	acyl-CoA synthetase long-chain family member 1(ACSL1)
E7EQV9	ribosomal protein L15(RPL15)
E7ER77	endoplasmic reticulum metallopeptidase 1(ERMP1)
E9PF19	transducin beta like 2(TBL2)
E9PJH7	solute carrier family 25 member 22(SLC25A22)
E9PKZ0	ribosomal protein L8(RPL8)
E9PLK3	aminopeptidase puromycin sensitive(NPEPPS)
E9PLV6	glycosylphosphatidylinositol anchor attachment 1(GPAA1)
E9PN17	ATP synthase, H+ transporting, mitochondrial Fo complex subunit G(ATP5L)
E9PNM1	farnesyl-diphosphate farnesyltransferase 1(FDFT1)
E9PQD7	ribosomal protein S2(RPS2)
F5H6I7	atlastin GTPase 3(ATL3)
F8VPF3	myosin light chain 6(MYL6)
F8VUA6	ribosomal protein L18(RPL18)
F8VZY9	keratin 18(KRT18)
F8W1A4	adenylate kinase 2(AK2)
F8W7Q4	family with sequence similarity 162 member A(FAM162A)
G3V5X6	heterogeneous nuclear ribonucleoprotein C (C1/C2)(HNRNPC)
G3XAN4	translocation associated membrane protein 1(TRAM1)
H0Y4R1	inosine monophosphate dehydrogenase 2(IMPDH2)
H0YEU2	ribosomal protein S3(RPS3)
H0YI09	methyltransferase like 7A(METTL7A)
H0YK49	electron transfer flavoprotein alpha subunit(ETFA)
H0YMB1	regulator of microtubule dynamics 3(RMDN3)
H3BMH2	RAB11A, member RAS oncogene family(RAB11A)
H3BPJ2	ADP ribosylation factor like GTPase 6 interacting protein 1(ARL6IP1)
H3BQN4	aldolase, fructose-bisphosphate A(ALDOA)
H3BR29	chromosome 16 open reading frame 58(C16orf58)
H3BRG4	ubiquinol-cytochrome c reductase core protein II(UQCRC2)
H7C085	transmembrane protein 214(TMEM214)
H7C1U8	apolipoprotein O(APOO)
H7C5D1	membrane bound O-acyltransferase domain containing 2(MBOAT2)
I3L3C4	ribosomal L1 domain containing 1(RSL1D1)
J3KPX7	prohibitin 2(PHB2)
J3KQL8	apolipoprotein L2(APOL2)
J3KRB3	ribosomal protein L17(RPL17)
J3KS22	dicarbonyl and L-xylulose reductase(DCXR)
J3QRD1	aldehyde dehydrogenase 3 family member A2(ALDH3A2)
J3QS39	ubiquitin B(UBB)
J3QT77	paraoxonase 2(PON2)
M0R0P1	fibrillarin(FBL)
O00264	progesterone receptor membrane component 1(PGRMC1)
O00483	NDUFA4, mitochondrial complex associated(NDUFA4)
O00519	fatty acid amide hydrolase(FAAH)
O00567	NOP56 ribonucleoprotein(NOP56)
O14494	phospholipid phosphatase 1(PLPP1)
O14925	translocase of inner mitochondrial membrane 23(TIMM23)
O15118	NPC intracellular cholesterol transporter 1(NPC1)
O15121	delta 4-desaturase, sphingolipid 1(DEGS1)
O15127	secretory carrier membrane protein 2(SCAMP2)
O15173	progesterone receptor membrane component 2(PGRMC2)
O15260	surfeit 4(SURF4)
O15439	ATP binding cassette subfamily C member 4(ABCC4)
O43143	DEAH-box helicase 15(DHX15)
O43175	phosphoglycerate dehydrogenase(PHGDH)
O43615	translocase of inner mitochondrial membrane 44(TIMM44)
O43707	actinin alpha 4(ACTN4)
O43760	synaptogyrin 2(SYNGR2)
O60313	OPA1, mitochondrial dynamin like GTPase(OPA1)
O75131	copine 3(CPNE3)
O75367	H2A histone family member Y(H2AFY)
O75396	SEC22 homolog B, vesicle trafficking protein (gene/pseudogene)(SEC22B)
O75643	small nuclear ribonucleoprotein U5 subunit 200(SNRNP200)
O75844	zinc metallopeptidase STE24(ZMPSTE24)
O75947	ATP synthase, H+ transporting, mitochondrial Fo complex subunit D(ATP5H)
O76062	transmembrane 7 superfamily member 2(TM7SF2)
O94826	translocase of outer mitochondrial membrane 70(TOMM70)
O94919	endonuclease domain containing 1(ENDOD1)
O95197	reticulon 3(RTN3)
O95202	leucine zipper and EF-hand containing transmembrane protein 1(LETM1)
O95470	sphingosine-1-phosphate lyase 1(SGPL1)
O95573	acyl-CoA synthetase long-chain family member 3(ACSL3)
O95674	CDP-diacylglycerol synthase 2(CDS2)
O95831	apoptosis inducing factor, mitochondria associated 1(AIFM1)
O95864	fatty acid desaturase 2(FADS2)
O96000	NADH:ubiquinone oxidoreductase subunit B10(NDUFB10)
O96008	translocase of outer mitochondrial membrane 40(TOMM40)
P00167	cytochrome b5 type A(CYB5A)
P00338	lactate dehydrogenase A(LDHA)
P00367	glutamate dehydrogenase 1(GLUD1)
P00387	cytochrome b5 reductase 3(CYB5R3)
P00403	cytochrome c oxidase subunit II(COX2)
P00505	glutamic-oxaloacetic transaminase 2(GOT2)
P00558	phosphoglycerate kinase 1(PGK1)
P02545	lamin A/C(LMNA)
P02786	transferrin receptor(TFRC)
P04406	glyceraldehyde-3-phosphate dehydrogenase(GAPDH)
P04792	heat shock protein family B (small) member 1(HSPB1)
P04843	ribophorin I(RPN1)
P04844	ribophorin II(RPN2)
P05023	ATPase Na+/K+ transporting subunit alpha 1(ATP1A1)
P05026	ATPase Na+/K+ transporting subunit beta 1(ATP1B1)
P05141	solute carrier family 25 member 5(SLC25A5)
P05556	integrin subunit beta 1(ITGB1)
P06576	ATP synthase, H+ transporting, mitochondrial F1 complex, beta polypeptide(ATP5B)
P06733	enolase 1(ENO1)
P06744	glucose-6-phosphate isomerase(GPI)
P07099	epoxide hydrolase 1(EPHX1)
P07237	prolyl 4-hydroxylase subunit beta(P4HB)
P07339	cathepsin D(CTSD)
P07737	profilin 1(PFN1)
P07900	heat shock protein 90 alpha family class A member 1(HSP90AA1)
P07954	fumarate hydratase(FH)
P08133	annexin A6(ANXA6)
P08195	solute carrier family 3 member 2(SLC3A2)
P08238	heat shock protein 90 alpha family class B member 1(HSP90AB1)
P08574	cytochrome c1(CYC1)
P08708	ribosomal protein S17(RPS17)
P08754	G protein subunit alpha i3(GNAI3)
P08758	annexin A5(ANXA5)
P09622	dihydrolipoamide dehydrogenase(DLD)
P09651	heterogeneous nuclear ribonucleoprotein A1(HNRNPA1)
P09874	poly(ADP-ribose) polymerase 1(PARP1)
P10606	cytochrome c oxidase subunit 5B(COX5B)
P10620	microsomal glutathione S-transferase 1(MGST1)
P10809	heat shock protein family D (Hsp60) member 1(HSPD1)
P11021	heat shock protein family A (Hsp70) member 5(HSPA5)
P11142	heat shock protein family A (Hsp70) member 8(HSPA8)
P11177	pyruvate dehydrogenase (lipoamide) beta(PDHB)
P11182	dihydrolipoamide branched chain transacylase E2(DBT)
P11279	lysosomal associated membrane protein 1(LAMP1)
P11387	topoisomerase (DNA) I(TOP1)
P12235	solute carrier family 25 member 4(SLC25A4)
P12236	solute carrier family 25 member 6(SLC25A6)
P12277	creatine kinase B(CKB)
P13010	X-ray repair cross complementing 5(XRCC5)
P13073	cytochrome c oxidase subunit 4I1(COX4I1)
P13639	eukaryotic translation elongation factor 2(EEF2)
P14406	cytochrome c oxidase subunit 7A2(COX7A2)
P14618	pyruvate kinase, muscle(PKM)
P14625	heat shock protein 90 beta family member 1(HSP90B1)
P14923	junction plakoglobin(JUP)
P15924	desmoplakin(DSP)
P16435	cytochrome p450 oxidoreductase(POR)
P16615	ATPase sarcoplasmic/endoplasmic reticulum Ca2+ transporting 2(ATP2A2)
P17844	DEAD-box helicase 5(DDX5)
P19338	nucleolin(NCL)
P19367	hexokinase 1(HK1)
P20700	lamin B1(LMNB1)
P21397	monoamine oxidase A(MAOA)
P21796	voltage dependent anion channel 1(VDAC1)
P21912	succinate dehydrogenase complex iron sulfur subunit B(SDHB)
P22234	phosphoribosylaminoimidazole carboxylase (PAICS)
P22307	sterol carrier protein 2(SCP2)
P22314	ubiquitin like modifier activating enzyme 1(UBA1)
P22392	NME/NM23 nucleoside diphosphate kinase 2(NME2)
P22830	ferrochelatase(FECH)
P23246	splicing factor proline and glutamine rich(SFPQ)
P23284	peptidylprolyl isomerase B(PPIB)
P23526	adenosylhomocysteinase(AHCY)
P23786	carnitine palmitoyltransferase 2(CPT2)
P24539	ATP synthase, H+ transporting, mitochondrial Fo complex subunit B1(ATP5F1)
P24752	acetyl-CoA acetyltransferase 1(ACAT1)
P25705	ATP synthase, H+ transporting, mitochondrial F1 complex, alpha subunit 1, (ATP5A1)
P26373	ribosomal protein L13(RPL13)
P26599	polypyrimidine tract binding protein 1(PTBP1)
P26641	eukaryotic translation elongation factor 1 gamma(EEF1G)
P27824	calnexin(CANX)
P28288	ATP binding cassette subfamily D member 3(ABCD3)
P29401	transketolase(TKT)
P30048	peroxiredoxin 3(PRDX3)
P30050	ribosomal protein L12(RPL12)
P30084	enoyl-CoA hydratase, short chain 1(ECHS1)
P30086	phosphatidylethanolamine binding protein 1(PEBP1)
P30101	protein disulfide isomerase family A member 3(PDIA3)
P30519	heme oxygenase 2(HMOX2)
P30825	solute carrier family 7 member 1(SLC7A1)
P30837	aldehyde dehydrogenase 1 family member B1(ALDH1B1)
P31040	succinate dehydrogenase complex flavoprotein subunit A(SDHA)
P31930	ubiquinol-cytochrome c reductase core protein I(UQCRC1)
P31939	5-aminoimidazole-4-carboxamide ribonucleotide formyltransferase (ATIC)
P32119	peroxiredoxin 2(PRDX2)
P33947	KDEL endoplasmic reticulum protein retention receptor 2(KDELR2)
P34897	serine hydroxymethyltransferase 2(SHMT2)
P35221	catenin alpha 1(CTNNA1)
P35232	prohibitin(PHB)
P35579	myosin heavy chain 9(MYH9)
P35610	sterol O-acyltransferase 1(SOAT1)
P35613	basigin (Ok blood group)(BSG)
P36542	ATP synthase, H+ transporting, mitochondrial F1 complex, gamma polypeptide 1(ATP5C1)
P36578	ribosomal protein L4(RPL4)
P36776	lon peptidase 1, mitochondrial(LONP1)
P38646	heat shock protein family A (Hsp70) member 9(HSPA9)
P39023	ribosomal protein L3(RPL3)
P39656	dolichyl-diphosphooligosaccharide protein glycosyltransferase (DDOST)
P40429	ribosomal protein L13a(RPL13A)
P40926	malate dehydrogenase 2(MDH2)
P40939	hydroxyacyl-CoA dehydrogenase/3-ketoacyl-CoA thiolase (HADHA)
P42126	enoyl-CoA delta isomerase 1(ECI1)
P42167	thymopoietin(TMPO)
P42704	leucine rich pentatricopeptide repeat containing(LRPPRC)
P43307	signal sequence receptor subunit 1(SSR1)
P45880	voltage dependent anion channel 2(VDAC2)
P46778	ribosomal protein L21(RPL21)
P46779	ribosomal protein L28(RPL28)
P46977	STT3A, catalytic subunit of the oligosaccharyltransferase complex(STT3A)
P48047	ATP synthase, H+ transporting, mitochondrial F1 complex, O subunit(ATP5O)
P48449	lanosterol synthase (2,3-oxidosqualene-lanosterol cyclase)(LSS)
P48651	phosphatidylserine synthase 1(PTDSS1)
P48735	isocitrate dehydrogenase (NADP(+)) 2, mitochondrial(IDH2)
P49257	lectin, mannose binding 1(LMAN1)
P49327	fatty acid synthase(FASN)
P49411	Tu translation elongation factor, mitochondrial(TUFM)
P49419	aldehyde dehydrogenase 7 family member A1(ALDH7A1)
P49748	acyl-CoA dehydrogenase, very long chain(ACADVL)
P49755	transmembrane p24 trafficking protein 10(TMED10)
P50395	GDP dissociation inhibitor 2(GDI2)
P50402	emerin(EMD)
P50416	carnitine palmitoyltransferase 1A(CPT1A)
P51148	RAB5C, member RAS oncogene family(RAB5C)
P51149	RAB7A, member RAS oncogene family(RAB7A)
P51571	signal sequence receptor subunit 4(SSR4)
P51572	B-cell receptor-associated protein 31(BCAP31)
P51659	hydroxysteroid 17-beta dehydrogenase 4(HSD17B4)
P51991	heterogeneous nuclear ribonucleoprotein A3(HNRNPA3)
P52272	heterogeneous nuclear ribonucleoprotein M(HNRNPM)
P52789	hexokinase 2(HK2)
P53007	solute carrier family 25 member 1(SLC25A1)
P53985	solute carrier family 16 member 1(SLC16A1)
P54886	aldehyde dehydrogenase 18 family member A1(ALDH18A1)
P55072	valosin containing protein(VCP)
P55084	hydroxyacyl-CoA dehydrogenase/3-ketoacyl-CoA thiolase (HADHB)
P56134	ATP synthase, H+ transporting, mitochondrial Fo complex subunit F2(ATP5J2)
P60059	Sec61 translocon gamma subunit(SEC61G)
P60174	triosephosphate isomerase 1(TPI1)
P60842	eukaryotic translation initiation factor 4A1(EIF4A1)
P60866	ribosomal protein S20(RPS20)
P61026	RAB10, member RAS oncogene family(RAB10)
P61224	RAP1B, member of RAS oncogene family(RAP1B)
P61619	Sec61 translocon alpha 1 subunit(SEC61A1)
P61978	heterogeneous nuclear ribonucleoprotein K(HNRNPK)
P62258	tyrosine 3-monooxygenase/tryptophan 5-monooxygenase activation protein epsilon(YWHAE)
P62424	ribosomal protein L7a(RPL7A)
P62826	RAN, member RAS oncogene family(RAN)
P62906	ribosomal protein L10a(RPL10A)
P62913	ribosomal protein L11(RPL11)
P62937	peptidylprolyl isomerase A(PPIA)
P63261	actin gamma 1(ACTG1)
P67812	SEC11 homolog A, signal peptidase complex subunit(SEC11A)
P68363	tubulin alpha 1b(TUBA1B)
P68366	tubulin alpha 4a(TUBA4A)
P68371	tubulin beta 4B class IVb(TUBB4B)
P84077	ADP ribosylation factor 1(ARF1)
P98194	ATPase secretory pathway Ca2+ transporting 1(ATP2C1)
Q00325	solute carrier family 25 member 3(SLC25A3)
Q00610	clathrin heavy chain(CLTC)
Q00796	sorbitol dehydrogenase(SORD)
Q00839	heterogeneous nuclear ribonucleoprotein U(HNRNPU)
Q02218	oxoglutarate dehydrogenase(OGDH)
Q02878	ribosomal protein L6(RPL6)
Q02978	solute carrier family 25 member 11(SLC25A11)
Q04609	folate hydrolase 1(FOLH1)
Q07021	complement C1q binding protein(C1QBP)
Q07065	cytoskeleton associated protein 4(CKAP4)
Q08211	DExH-box helicase 9(DHX9)
Q10713	peptidase, mitochondrial processing alpha subunit(PMPCA)
Q12906	interleukin enhancer binding factor 3(ILF3)
Q12931	TNF receptor associated protein 1(TRAP1)
Q13011	enoyl-CoA hydratase 1(ECH1)
Q13126	methylthioadenosine phosphorylase(MTAP)
Q13162	peroxiredoxin 4(PRDX4)
Q13263	tripartite motif containing 28(TRIM28)
Q13586	stromal interaction molecule 1(STIM1)
Q14108	scavenger receptor class B member 2(SCARB2)
Q14165	malectin(MLEC)
Q14318	FK506 binding protein 8(FKBP8)
Q14697	glucosidase II alpha subunit(GANAB)
Q14739	lamin B receptor(LBR)
Q14974	karyopherin subunit beta 1(KPNB1)
Q15005	signal peptidase complex subunit 2(SPCS2)
Q15029	elongation factor Tu GTP binding domain containing 2(EFTUD2)
Q15067	acyl-CoA oxidase 1(ACOX1)
Q15070	OXA1L, mitochondrial inner membrane protein(OXA1L)
Q15084	protein disulfide isomerase family A member 6(PDIA6)
Q15233	non-POU domain containing, octamer-binding(NONO)
Q15393	splicing factor 3b subunit 3(SF3B3)
Q15738	NAD(P) dependent steroid dehydrogenase-like(NSDHL)
Q16134	electron transfer flavoprotein dehydrogenase(ETFDH)
Q16777	histone cluster 2 H2A family member c(HIST2H2AC)
Q16795	NADH:ubiquinone oxidoreductase subunit A9(NDUFA9)
Q16836	hydroxyacyl-CoA dehydrogenase(HADH)
Q16850	cytochrome P450 family 51 subfamily A member 1(CYP51A1)
Q3SXM5	hydroxysteroid dehydrogenase like 1(HSDL1)
Q53GQ0	hydroxysteroid 17-beta dehydrogenase 12(HSD17B12)
Q56VL3	OCIA domain containing 2(OCIAD2)
Q5JP53	tubulin beta class I(TUBB)
Q5JPE7	NODAL modulator 2(NOMO2)
Q5JR95	ribosomal protein S8(RPS8)
Q5R3B4	mitochondrial pyruvate carrier 2(MPC2)
Q5VT66	mitochondrial amidoxime reducing component 1(MARC1)
Q5VTE0	eukaryotic translation elongation factor 1 alpha 1 pseudogene 5(EEF1A1P5)
Q68DH5	LMBR1 domain containing 2(LMBRD2)
Q69YU5	chromosome 12 open reading frame 73(C12orf73)
Q6NUK1	solute carrier family 25 member 24(SLC25A24)
Q6P1A2	lysophosphatidylcholine acyltransferase 3(LPCAT3)
Q6P2Q9	pre-mRNA processing factor 8(PRPF8)
Q6ZRP7	quiescin sulfhydryl oxidase 2(QSOX2)
Q6ZXV5	transmembrane and tetratricopeptide repeat containing 3(TMTC3)
Q70HW3	solute carrier family 25 member 26(SLC25A26)
Q71DI3	histone cluster 2 H3 family member c(HIST2H3C)
Q86UE4	metadherin(MTDH)
Q86YN1	dolichyldiphosphatase 1(DOLPP1)
Q8IXU6	solute carrier family 35 member F2(SLC35F2)
Q8IY95	transmembrane protein 192(TMEM192)
Q8IYS2	KIAA2013(KIAA2013)
Q8N1F7	nucleoporin 93(NUP93)
Q8N4V1	membrane magnesium transporter 1(MMGT1)
Q8N766	ER membrane protein complex subunit 1(EMC1)
Q8NBM8	prenylcysteine oxidase 1 like(PCYOX1L)
Q8NBX0	saccharopine dehydrogenase (putative)(SCCPDH)
Q8NEW0	solute carrier family 30 member 7(SLC30A7)
Q8NF37	lysophosphatidylcholine acyltransferase 1(LPCAT1)
Q8NFT2	STEAP2 metalloreductase(STEAP2)
Q8TC12	retinol dehydrogenase 11 (all-trans/9-cis/11-cis)(RDH11)
Q8TCT9	histocompatibility minor 13(HM13)
Q8TEM1	nucleoporin 210(NUP210)
Q8WTV0	scavenger receptor class B member 1(SCARB1)
Q8WUY1	thioesterase superfamily member 6(THEM6)
Q8WVX9	fatty acyl-CoA reductase 1(FAR1)
Q8WY22	BRI3 binding protein(BRI3BP)
Q92542	nicastrin(NCSTN)
Q93050	ATPase H+ transporting V0 subunit a1(ATP6V0A1)
Q969X5	endoplasmic reticulum-golgi intermediate compartment 1(ERGIC1)
Q96A33	coiled-coil domain containing 47(CCDC47)
Q96AG4	leucine rich repeat containing 59(LRRC59)
Q96CS3	Fas associated factor family member 2(FAF2)
Q96G23	ceramide synthase 2(CERS2)
Q96GC9	vacuole membrane protein 1(VMP1)
Q96IX5	up-regulated during skeletal muscle growth 5 homolog (mouse)(USMG5)
Q96KA5	CLPTM1 like(CLPTM1L)
Q96KC8	DnaJ heat shock protein family (Hsp40) member C1(DNAJC1)
Q96KR6	family with sequence similarity 210 member B(FAM210B)
Q96N66	membrane bound O-acyltransferase domain containing 7(MBOAT7)
Q96S52	phosphatidylinositol glycan anchor biosynthesis class S(PIGS)
Q96S66	chloride channel CLIC like 1(CLCC1)
Q99595	translocase of inner mitochondrial membrane 17 homolog A (TIMM17A)
Q99714	hydroxysteroid 17-beta dehydrogenase 10(HSD17B10)
Q99797	mitochondrial intermediate peptidase(MIPEP)
Q99805	transmembrane 9 superfamily member 2(TM9SF2)
Q9BPW8	nipsnap homolog 1 (C. elegans)(NIPSNAP1)
Q9BQG0	MYB binding protein 1a(MYBBP1A)
Q9BRR6	ADP dependent glucokinase(ADPGK)
Q9BSJ8	extended synaptotagmin 1(ESYT1)
Q9BSK2	solute carrier family 25 member 33(SLC25A33)
Q9BTX1	NDC1 transmembrane nucleoporin(NDC1)
Q9BVK6	transmembrane p24 trafficking protein 9(TMED9)
Q9H061	transmembrane protein 126A(TMEM126A)
Q9H0U3	magnesium transporter 1(MAGT1)
Q9H0U4	RAB1B, member RAS oncogene family(RAB1B)
Q9H2D1	solute carrier family 25 member 32(SLC25A32)
Q9H3K2	growth hormone inducible transmembrane protein(GHITM)
Q9H3N1	thioredoxin related transmembrane protein 1(TMX1)
Q9H6V9	lipid droplet associated hydrolase(LDAH)
Q9H7Z7	prostaglandin E synthase 2(PTGES2)
Q9H845	acyl-CoA dehydrogenase family member 9(ACAD9)
Q9H9B4	sideroflexin 1(SFXN1)
Q9HBH5	retinol dehydrogenase 14 (all-trans/9-cis/11-cis)(RDH14)
Q9HD20	ATPase 13A1(ATP13A1)
Q9HD45	transmembrane 9 superfamily member 3(TM9SF3)
Q9HDC9	adipocyte plasma membrane associated protein(APMAP)
Q9NP58	ATP binding cassette subfamily B member 6 (Langereis blood group)(ABCB6)
Q9NPL8	translocase of inner mitochondrial membrane domain containing 1(TIMMDC1)
Q9NQC3	reticulon 4(RTN4)
Q9NR30	DExD-box helicase 21(DDX21)
Q9NS69	translocase of outer mitochondrial membrane 22(TOMM22)
Q9NTJ5	SAC1 suppressor of actin mutations 1-like (yeast)(SACM1L)
Q9NUQ2	1-acylglycerol-3-phosphate O-acyltransferase 5(AGPAT5)
Q9NVH1	DnaJ heat shock protein family (Hsp40) member C11(DNAJC11)
Q9NVI7	ATPase family, AAA domain containing 3A(ATAD3A)
Q9NVP1	DEAD-box helicase 18(DDX18)
Q9NX40	OCIA domain containing 1(OCIAD1)
Q9NXB9	ELOVL fatty acid elongase 2(ELOVL2)
Q9NYU2	UDP-glucose glycoprotein glucosyltransferase 1(UGGT1)
Q9NZ01	trans-2,3-enoyl-CoA reductase(TECR)
Q9NZ45	CDGSH iron sulfur domain 1(CISD1)
Q9P035	3-hydroxyacyl-CoA dehydratase 3(HACD3)
Q9P0L0	VAMP associated protein A(VAPA)
Q9UBM7	7-dehydrocholesterol reductase(DHCR7)
Q9UBV2	SEL1L ERAD E3 ligase adaptor subunit(SEL1L)
Q9UBX3	solute carrier family 25 member 10(SLC25A10)
Q9UDW1	ubiquinol-cytochrome c reductase, complex III subunit X(UQCR10)
Q9UGP8	SEC63 homolog, protein translocation regulator(SEC63)
Q9UHE8	STEAP family member 1(STEAP1)
Q9UHG3	prenylcysteine oxidase 1(PCYOX1)
Q9UJS0	solute carrier family 25 member 13(SLC25A13)
Q9UJZ1	stomatin like 2(STOML2)
Q9UKV5	autocrine motility factor receptor(AMFR)
Q9UPQ8	dolichol kinase(DOLK)
Q9Y277	voltage dependent anion channel 3(VDAC3)
Q9Y282	ERGIC and golgi 3(ERGIC3)
Q9Y2R0	cytochrome c oxidase assembly factor 3(COA3)
Q9Y2X3	NOP58 ribonucleoprotein(NOP58)
Q9Y320	thioredoxin related transmembrane protein 2(TMX2)
Q9Y394	dehydrogenase/reductase 7(DHRS7)
Q9Y3E5	peptidyl-tRNA hydrolase 2(PTRH2)
Q9Y512	SAMM50 sorting and assembly machinery component(SAMM50)
Q9Y5B9	SPT16 homolog, facilitates chromatin remodeling subunit(SUPT16H)
Q9Y5M8	SRP receptor beta subunit(SRPRB)
Q9Y619	solute carrier family 25 member 15(SLC25A15)
Q9Y678	coatomer protein complex subunit gamma 1(COPG1)
Q9Y6C9	mitochondrial carrier 2(MTCH2)
Q9Y6M7	solute carrier family 4 member 7(SLC4A7)
Q9Y6N5	sulfide quinone reductase-like (yeast)(SQRDL)
V9GYU0	translocase of inner mitochondrial membrane 17 homolog B (TIMM17B)
Q3LIE7	Delta(24)-sterol reductase (DHCR24)
